# Neurexin mediates neuropeptide release from cholinergic motor neurons through dense-core vesicle localization

**DOI:** 10.64898/2026.08.31.748337

**Authors:** Vina Tikiyani, Michael P. Hart

## Abstract

Neurexins are critical synaptic cell adhesion molecules that play many roles in modulating neurotransmitter release and synaptic function, and are high-confidence risk genes for neurodevelopmental conditions such as autism. Understanding the function of the neurexin superfamily has been challenging in mammalian systems that have 3 genes (*NRXN1-3*) that encode 2-3 major isoforms, which undergo extensive alternative splicing and generate thousands of transcripts. In contrast to mammals, *C. elegans* has a single gene, *nrx-1*, encoding only long α and short γ isoforms. Neurexins canonically regulate synapse morphology and function in a neuron- and context-specific manner, through mechanisms related to release of chemical neurotransmitters and receptors. Whether neurexins (*nrx-1*) impact other secretory molecules such as neuropeptides (NPs) and NP containing dense-core vesicles (DCVs) is not well understood. Here, we report that loss of *nrx-1* increases the release of multiple NPs from cholinergic motor neurons in *C. elegans*. Using tissue specific expression and degradation of endogenous NRX-1, we find that *nrx-1* functions in NP release from cholinergic neurons in a cell-autonomous manner. We confirm that loss of *nrx-1* impacts cholinergic active-zone number, but also find it regulates the clustering, distribution, and expression of the DCV protein, IDA-1 (PTPRN), and the DCV secretion regulator, UNC-31 (CADPS). We find that *nrx-1* functions to maintain separation and juxtaposition of neurotransmitter and NP release sites and DCV localization. Loss of cholinergic excitation (*unc-17*) or GABAergic inhibition (*unc-25*) did not impact cholinergic NP release, but that the increased NP release upon loss of *nrx-1* is dependent on the calcium channel *unc-2*. We find that neurexins can regulate NP signaling, a novel mechanism to modify circuits and behaviors, and of potential importance for *NRXN1* associated human conditions.
