## Supplemental Table 1 for "Neurexin mediates neuropeptide release from cholinergic motor neurons through dense-core vesicle localization"

### Sheet: Sheet1
Neuropeptide	Motor neuron types	Evidence of expression*
nlp-21	DA,DB,AS,VA,VB	Yes
nlp-9	DA,DB,AS,VA,VB	Yes
nlp-12	DA,DB,AS,VA,VB	No
flp-9	DA,DB,AS,VA,VB	Yes
ins-22	DA,DB,AS,VA,VB	No
		*based on CenGen
																	FALSE
