## Supplemental Table 2 for "Neurexin mediates neuropeptide release from cholinergic motor neurons through dense-core vesicle localization"

### Sheet: strains
Figure	Figure reference	strain identifier	Genotype	Source
1	AChp::nlp-21::Venus	KP3947	Nuis183 (unc129p::nlp-21::Venus+myo-2p::GFP)	CGC
	AChp::nlp-21::Venus; nrx-1(wy778)	MPH172	Nuis183 (unc129p::nlp-21::Venus+myo-2p::GFP); nrx-1 (wy778)	This study
	AChp::nlp-9::mCherry	ZXExA537	acr-2p::nlp-9::mcherry+ myo-2p::RFP/CFP	Gottschalk lab, Shao et al., 2025
	AChp::nlp-9::mCherry;nrx-1(wy778)	MPH228	acr-2p::nlp-9::mcherry+ myo-2p::RFP/CFP;nrx-1 (wy778)	This study
	AChp::nlp-12::Venus	KP6551	nuEx1487 (unc-129p::nlp-12::Venus)	Kaplan lab, Hu Z et al.,2012
	AChp::nlp-12::Venus;nrx-1(wy778)	MPH216	nuEx1487 (unc-129p::nlp-12::Venus);nrx-1 (wy778)	This study
	AChp::ins-22::Venus	KG4247	unc-17p::ins-22::Venus + unc-17p::RFP + unc-17p::ssmCherry + myo-2p::RFP	CGC
	AChp::ins-22::Venus; nrx-1(wy778)	MPH229	unc-17p::ins-22::Venus + unc-17p::RFP + unc-17p::ssmCherry + myo-2p::RFP;nrx-1(wy778)	This study
	AChp::flp-9::Venus	MPH194	hpmEx47(unc-129p::flp-9::venus;+myo-2p::RFP)	This study
	AChp::flp-9::Venus;nrx-1(wy778)	MPH195	hpmEx47(unc-129p::flp-9::venus;+myo-2p::RFP);nrx-1(wy778)	This study
	GABAp::flp-9::Venus	MPH190	hpmEx48(unc-47p::flp-9::venus;+myo-2p::RFP)	This study
	GABAp::flp-9::Venus; nrx-1(wy778)	MPH191	hpmEx48(unc-47p::flp-9::venus;+myo-2p::RFP) ;nrx-1(wy778)	This study
	AChp::nlp-21::Venus; nrx-1(nu485)	MPH187	Nuis183 (unc129p::nlp-21::Venus+myo-2p::GFP);nrx-1(nu485)	This study
	AChp::nlp-21(isoform B)::Venus	MPH217	hpmEx60(unc129p::NLP-21(isoform B)::Venus) + myo-2p::RFP)	This study
	AChp::nlp-21(isoform B)::Venus;nrx-1(wy778)	MPH266	hpmEx60 (unc129p::NLP-21(isoform B)::Venus + myo-2p::RFP) ; nrx-1(wy778)	This study
2	Neuronal nrx-1 AID	MPH202	nrx-1(syb3797); reSi7 [rgef-1p::TIR1::F2A::mTagBFP2::NLS::AID::tbb-2 3’UTR]; Nuis183 (unc129p::nlp-21::Venus+myo-2p::GFP)	This study
	Muscle nrx-1 AID	MPH218	LP871 (cpSi174 [myo-3p::TIR1::F2A::mTagBFP2::AID*::NLS::tbb-2 3'UTR] (I:-5.32);MPH11 (nrx-1(syb3797); him-8);Nuis183 (unc129p::nlp-21::venus+myo-2p::GFP)	This study
3	neuronal nrx-1⍺	MPH 197	hpmEx49 [ric-19p::nrx-1⍺::sfGFP];Nuis183 (unc129p::nlp-21::Venus+myo-2p::GFP); nrx-1 (wy778)	This study
	neuronal nrx-1γ	MPH192	hpmEx50 (ric-19p::nrx-1γ::sfGFP);Nuis183 (unc129p::nlp-21::Venus+myo-2p::GFP); nrx-1 (wy778)	This study
	Muscle nrx-1⍺	MPH201	hpmEx51 (myo-3p::NRX-1::sfGFP);Nuis183 (unc129p::nlp-21::Venus+myo-2p::GFP); nrx-1 (wy778)	This study
	AChp::nrx-1⍺	MPH268	hpmEx59 (unc129p::nrx-1⍺::sfGFP);Nuis183 (unc129p::nlp-21::Venus+myo-2p::GFP); nrx-1 (wy778)	This study
	AChp::nrx-1γ	MPH271	hpmEx53 (unc129p::nrx-1γ::sfGFP);Nuis183 (unc129p::nlp-21::Venus+myo-2p::GFP); nrx-1 (wy778)	This study
	GABAp::nrx-1⍺	MPH270	hpmEx54 (unc-47p::nrx-1⍺::sfGFP);Nuis183 (unc129p::nlp-21::Venus+myo-2p::GFP); nrx-1 (wy778)	This study
	GABAp::nrx-1γ	MPH272	hpmEx55 (unc-47p::nrx-1γ::sfGFP);Nuis183 (unc129p::nlp-21::Venus+myo-2p::GFP); nrx-1 (wy778)	This study
	nlg-1; AChp::nlp-21::Venus	MPH188	nlg-1(ok259);Nuis183 (unc129p::nlp-21::Venus+myo-2p::GFP)	This study
4	nrx-1::sfGFP; AChp::ida-1::mRuby	MPH198	hpmEx56 (unc-129p::ida-1::mRuby+unc122p::GFP); nrx-1(syb3797); reSi7 [rgef-1p::TIR1::F2A::mTagBFP2::NLS::AID::tbb-2 3’UTR]	This study
	AChp::unc-10::GFP;AChp::ida-1::mRuby	MPH231	hpmEx57(unc129p::ida-1::mRuby+myo-2p::RFP); KP5445 ((Nuis165(unc129p::unc-10::GFP)	This study
	AChp::unc-10::GFP;AChp::ida-1::mRuby;nrx-1(wy778)	MPH132	hpmEx57 (unc129p::ida-1::mRuby+myo-2p::RFP); KP5445 ((Nuis165(unc129p::unc-10::GFP);nrx-1(wy778)	This study
	GABAp::ida-1::mRuby	MPH233	hpmEx58 (unc-47p::ida-1::mRuby;otis541;him-10)	This study
	GABAp::ida-1::mRuby; nrx-1(wy778)	MPH234	hpmEx58 (unc-47p::ida-1::mRuby);otis541;him-10); nrx-1(wy778)	This study
	AChp::nlp-21::Venus;AChp::ida-1::mRuby	MPH206	hpmEx56 (unc-129p::ida::1mRuby+unc-122p::GFP); Nuis183 (unc129p::nlp-21::Venus+myo-2p::GFP)	This study
	AChp::nlp-21::Venus;AChp::ida-1::mRuby;wy778	MPH205	hpmEx56(unc-129p::ida::1mRuby+unc-122p::GFP;nrx-1(wy778);Nuis183 (unc129p::nlp-21::Venus+myo-2p::GFP)	This study
	unc-31::GFP control	RJP5269	unc-31(rp166[GFP::TEV::AID*::FLAG::unc-31]) IV	This study
	unc-31::GFP;nrx-1 (wy778)	MPH273	unc-31(rp166[GFP::TEV::AID*::FLAG::unc-31]) IV;nrx-1(wy778)	Pocock lab, Cornell et al., 2022
5	unc-25;AChp::nlp-21::Venus	MPH268	unc-25(e156);him-8;otis541;Nuis183(unc129p::nlp-21::Venus)	This study
	unc-17;AChp::nlp-21::Venus	MPH267	unc-17 (e245)IV;Nuis183(unc129p::nlp-21::Venus)	This study
	unc-2;AChp::nlp-21::Venus	MPH276	unc-2(gk366);Nuis183(unc129p::nlp-21::Venus)	This study
	unc-2;nrx-1(null);AChp::nlp-21::Venus	MPH275	unc-2(gk366);nrx-1 (wy778); Nuis183(unc129p::nlp-21::Venus)	This study
6	nrx-1(sy869);AChp::NLP-21::Venus	MPH274	sy869 (nrx-1);nuis183 (unc129p::nlp-21::Venus)	This study

### Sheet: plasmids
Identifier	construct	promoter forward primer		promoter reverse primer	promoter size	insert forward primer	insert freverse primer	insert size	From and Notes
pMPH34	ric19p::sfGFP::nrx-1 (⍺)	CATTAAAGAGTGTGCTC CACGAGCC		GTTCAAAGTGAAGAGCT CTCTCGAC	147				Hart Lab
pMPH35	ric19p::sfGFP::nrx-1 (ɣ)	CATTAAAGAGTGTGCTC CACGAGCC		GTTCAAAGTGAAGAGCT CTCTCGAC	147				Hart Lab
pMPHVT1	unc-129p::flp-9::venus	ggaaacatgatatcgacggacatatttttg		tgtttcaggaaaattggaagagcaagcaag	2641	AAAAATGAATCAATTTTATGCACTATTCCT	AAGCCATCATTTGTTCGATTTGGAAGAAAG	310	added flp-9 insert
pMPHVT2	unc-47p::flp-9::venus	gccaataaactcactatagtcgctggttcc		GACGACAGCGTCACATTTATTTCATTACAG	300	AAAAATGAATCAATTTTATGCACTATTCCT	AAGCCATCATTTGTTCGATTTGGAAGAAAG	310	added flp-9 insert and swapped promoter
pMPHVT3	unc129p::NLP-21(isoform B)::venus	ggaaacatgatatcgacggacatatttttg		tgtttcaggaaaattggaagagcaagcaag	2641	ATGCGTAATTCACTTTTCACTACATTATTC	CCATTCGAAGACGATCGTCTTGGTGTGTTC	447	added nlp-21 isoform insert
pMPHVT4	myo-3p::NRX-1::sfGFP	CGGCTATAATAAGTTCTTGAATAAAATAAT		TCAAACCCACGACCACTAGATCCATCTAGA	2385
pMPHVT5	unc129p::nrx-1⍺::sfGFP	ggaaacatgatatcgacggacatatttttg		tgtttcaggaaaattggaagagcaagcaag	2641
pMPHVT6	unc129p::nrx-1ɣ::sfGFP	ggaaacatgatatcgacggacatatttttg		tgtttcaggaaaattggaagagcaagcaag	2641
pMPHVT7	unc-47p::nrx-1⍺::sfGFP	gccaataaactcactatagtcgctggttcc		GACGACAGCGTCACATTTATTTCATTACAG	300
pMPHVT8	unc-47p::nrx-1Ɣ::sfGFP	gccaataaactcactatagtcgctggttcc		GACGACAGCGTCACATTTATTTCATTACAG	300
pMPHVT9	unc129p::ida-1::mRuby	ggaaacatgatatcgacggacatatttttg		tgtttcaggaaaattggaagagcaagcaag	2641	ATGGTTTCCAAGGGAGAGGAACTTATCAAG	GGAGGAGGAATGGATGAGCTTTACAAGTAG	867	promoter and mRuby swapped into pmdb466
pMPHVT10	unc47p::ida-1::mRuby	gccaataaactcactatagtcgctggttcc		GACGACAGCGTCACATTTATTTCATTACAG	300	ATGGTTTCCAAGGGAGAGGAACTTATCAAG	GGAGGAGGAATGGATGAGCTTTACAAGTAG	867	promoter and mRuby swapped into pmdb466
